# Boolean modeling of mechanosensitive Epithelial to Mesenchymal Transition and its reversal

**DOI:** 10.1101/2022.08.29.505701

**Authors:** Emmalee Sullivan, Marlayna Harris, Arnav Bhatnagar, Eric Guberman, Ian Zonfa, Erzsébet Ravasz Regan

**Affiliations:** Biochemistry and Molecular Biology, The College of Wooster, Wooster, OH; Ohio University Heritage College of Osteopathic Medicine, Cleveland, OH; Stanford University School of Medicine, Stanford, CA; Molecular, Cellular, and Developmental Biology, UC Santa Barbara, Santa Barbara, CA; Clinical Trial Operations Development, AbbVie, Chicago, IL

## Abstract

The significance of biophysical modulators of the Epithelial to Mesenchymal Transition (EMT) is demonstrated by experiments that document full EMT on stiff, nano-patterned substrates in the absence of biochemical induction. Yet, current models focus on biochemical triggers of EMT without addressing its mechanosensitive nature. Here we built a Boolean model of EMT triggered by mechanosensing – mitogen crosstalk. Our model reproduces epithelial, hybrid E/M and mesenchymal phenotypes, the role of autocrine *TGFβ* signaling in maintaining mesenchymal cells in the absence of external drivers, inhibition of proliferation by *TGFβ*, and its apoptotic effects on soft ECM. We offer testable predictions on the density-dependence of partial EMT, its molecular drivers, and the conflict between mitosis and hybrid E/M stability. Our model opens the door to modeling the effects of the biomechanical environment on cancer cell stemness linked to the hybrid E/M state, as well as the mutually inhibitory crosstalk between EMT and senescence.
