## Supplemental Tables S1-S3 (all model attractors) for "Boolean modeling of mechanosensitive Epithelial to Mesenchymal Transition and its reversal": Table_S1_EMT_Mechanosensing_attractors.xlsx

### Sheet: Sheet 1 - Table S1. Complete li
Table S1. Complete list of synchronous attractors detected by sampling the Mechanosensitive EMT model.
Sampling performed with Nrnd ∈ {5, 10, 15, … , 75}, Nseries ∈ {5, 10, 15, … , 75}, and pnoise = 0.02_x000B_ dynmod -- grid 15,15,0.02,5 EMT_Mechanosensing.dmms
Phenotypes			A		A		A		A		A		E		E		A		A		H		A		A		A		M-Q		A		A		A		A		A		A		A		A		A		E
* Included on Figure 3E					*								*		*						*		*						*		*						*		*										*
PhysEnv	CellDensity_High		0		0		1		1		0		0		0		0		0		0		1		1		0		0		0		0		0		1		0		1		1		0		0		0
	CellDensity_Low		1		0		1		1		1		0		0		1		1		1		1		1		0		0		1		0		0		1		1		1		1		1		0		1
	ECM		1		1		1		1		1		1		1		0		0		1		1		0		1		1		1		1		0		1		1		0		1		1		0		1
	Stiff_ECM		1		0		1		0		0		0		1		0		0		1		1		0		1		1		1		0		0		0		1		0		1		1		0		0
GrowthFactor_Env	GF		0		1		1		0		1		1		1		1		1		1		1		0		1		1		0		0		1		0		1		1		0		1		0		1
	GF_High		0		0		1		0		1		1		0		1		1		0		0		0		1		0		0		0		1		0		0		0		0		1		0		1
GF_Basal_MAPK	RTK		0		0		0		0		0		1		1		0		0		1		0		0		0		1		0		0		0		0		0		0		0		0		0		1
	Shc		0		0		0		0		0		1		0		0		0		0		0		0		0		0		0		0		0		0		0		0		0		0		0		1
	Grb2		0		0		0		0		0		1		0		0		0		0		0		0		0		0		0		0		0		0		0		0		0		0		0		1
	SOS		0		0		0		0		0		1		0		0		0		0		0		0		0		0		0		0		0		0		0		0		0		0		0		1
	Ras		0		0		0		0		0		1		0		0		0		0		0		0		0		0		0		0		0		0		0		0		0		0		0		0
	RAF		0		0		0		0		0		1		0		0		0		0		0		0		0		0		0		0		0		0		0		0		0		0		0		0
	MEK		0		0		0		0		0		1		0		0		0		0		0		0		0		0		0		0		0		0		0		0		0		0		0		0
	ERK		0		0		0		0		0		0		0		0		0		0		0		0		0		0		0		0		0		0		0		0		0		0		0		0
	mTORC2		1		1		1		1		1		1		1		1		1		1		1		1		1		1		1		1		1		1		1		1		1		1		1		1
	PI3K		0		0		0		0		0		1		1		0		0		1		0		0		0		1		0		0		0		0		0		0		0		0		0		1
	PIP3		0		0		0		0		0		1		1		0		0		1		0		0		0		1		0		0		0		0		0		0		0		0		0		1
	PDK1		0		0		0		0		0		1		1		0		0		1		0		0		0		1		0		0		0		0		0		0		0		0		0		1
	AKT_B		0		0		0		0		0		1		1		0		0		1		0		0		0		1		0		0		0		0		0		0		0		0		0		1
GF_PI3K	p110_H		0		0		0		0		0		0		1		0		0		1		0		0		0		1		0		0		0		0		0		0		0		0		0		0
	PI3K_H		0		0		0		0		0		0		0		0		0		0		0		0		0		0		0		0		0		0		0		0		0		0		0		0
	AKT_H		0		0		0		0		0		0		0		0		0		0		0		0		0		0		0		0		0		0		0		0		0		0		0		0
	FoxO3		1		1		1		1		1		1		1		1		1		1		1		1		1		1		1		1		1		1		1		1		1		1		1		1
	PLCgamma		0		0		0		0		0		0		0		0		0		0		0		0		0		0		0		0		0		0		0		0		0		0		0		0
	IP3		0		0		0		0		0		0		0		0		0		0		0		0		0		0		0		0		0		0		0		0		0		0		0		0
	Ca2p		0		0		0		0		0		0		0		0		0		0		0		0		0		0		0		0		0		0		0		0		0		0		0		0
	Nedd4L		0		0		0		0		0		0		0		0		0		0		0		0		0		0		0		0		0		0		0		0		0		0		0		0
GF_mTOR	TSC2		1		1		1		1		1		1		1		1		1		1		1		1		1		1		1		1		1		1		1		1		1		1		1		1
	PRAS40		1		1		1		1		1		1		1		1		1		1		1		1		1		1		1		1		1		1		1		1		1		1		1		1
	DAG		0		0		0		0		0		0		0		0		0		0		0		0		0		0		0		0		0		0		0		0		0		0		0		0
	Rheb		0		0		0		0		0		0		0		0		0		0		0		0		0		0		0		0		0		0		0		0		0		0		0		0
	mTORC1		0		0		0		0		0		0		0		0		0		0		0		0		0		0		0		0		0		0		0		0		0		0		0		0
	S6K		0		0		0		0		0		0		0		0		0		0		0		0		0		0		0		0		0		0		0		0		0		0		0		0
	eIF4E		0		0		0		0		0		0		0		0		0		0		0		0		0		0		0		0		0		0		0		0		0		0		0		0
GF_connect	GSK3		1		1		1		1		1		1		1		1		1		1		1		1		1		1		1		1		1		1		1		1		1		1		1		1
	FoxO1		1		1		1		1		1		1		1		1		1		1		1		1		1		1		1		1		1		1		1		1		1		1		1		1
	p21_mRNA		1		1		1		1		1		1		1		1		1		1		1		1		1		0		1		1		1		1		1		1		1		1		1		1
	IKKa		0		0		0		0		0		0		0		0		0		0		0		0		0		0		0		0		0		0		0		0		0		0		0		0
	NfkB		0		0		0		0		0		0		0		0		0		1		0		0		0		1		0		0		0		0		0		0		0		0		0		0
	c_Myb		0		0		0		0		0		0		0		0		0		1		0		0		0		1		0		0		0		0		0		0		0		0		0		0
Adhesion	Integrin		1		1		1		1		1		1		1		0		0		1		1		0		1		1		1		1		0		1		1		0		1		1		0		1
	FAK		0		0		0		0		0		1		1		0		0		1		0		0		0		1		0		0		0		0		0		0		0		0		0		1
	Src		0		0		0		0		0		1		1		0		0		1		0		0		0		1		0		0		0		0		0		0		0		0		0		1
	Nectin3		1		0		1		1		1		0		0		1		1		1		1		1		0		0		1		0		0		1		1		1		1		1		0		1
	Necl5		1		1		0		0		1		1		1		1		1		1		0		0		1		1		1		1		1		0		1		0		0		1		1		1
	SPRY2		0		0		0		0		0		0		0		0		0		0		0		0		0		0		0		0		0		0		0		0		0		0		0		0
	J_Ecadherin		0		0		0		0		0		0		0		0		0		1		0		0		0		0		0		0		0		0		0		0		0		0		0		1
	J_bcatenin		0		0		0		0		0		0		0		0		0		1		0		0		0		0		0		0		0		0		0		0		0		0		0		1
	J_acatenin		0		0		0		0		0		0		0		0		0		1		0		0		0		0		0		0		0		0		0		0		0		0		0		1
CIP	FocalAdhesions		0		0		0		0		0		0		1		0		0		1		0		0		0		1		0		0		0		0		0		0		0		0		0		0
	Stress_Fibers		0		0		0		0		0		0		1		0		0		1		0		0		0		1		0		0		0		0		0		0		0		0		0		0
	YAP		0		0		0		0		0		0		1		0		0		1		0		0		0		1		0		0		0		0		0		0		0		0		0		0
	TRIO		0		0		0		0		0		0		1		0		0		1		0		0		0		1		0		0		0		0		0		0		0		0		0		0
	WT1		0		0		0		0		0		0		1		0		0		1		0		0		0		1		0		0		0		0		0		0		0		0		0		0
	TAZ		0		0		0		0		0		0		1		0		0		1		0		0		0		1		0		0		0		0		0		0		0		0		0		0
	Ecadherin_mRNA_H		1		1		1		1		1		1		0		1		1		0		1		1		1		0		1		1		1		1		1		1		1		1		1		1
	ApicalBasal_Pol		0		0		0		0		0		0		0		0		0		0		0		0		0		0		0		0		0		0		0		0		0		0		0		0
	N_bcatenin		0		0		0		0		0		1		1		0		0		1		0		0		0		1		0		0		0		0		0		0		0		0		0		1
	Mst1_2		0		0		0		0		0		0		0		0		0		0		0		0		0		0		0		0		0		0		0		0		0		0		0		0
	Lats1_2		0		0		0		0		0		0		0		0		0		0		0		0		0		0		0		0		0		0		0		0		0		0		0		0
	AMOT		0		0		0		0		0		0		0		0		0		0		0		0		0		0		0		0		0		0		0		0		0		0		0		0
	miR_29c		0		0		0		0		0		0		1		0		0		1		0		0		0		1		0		0		0		0		0		0		0		0		0		0
	PTEN_c		0		0		0		0		0		0		0		0		0		0		0		0		0		0		0		0		0		0		0		0		0		0		0		0
Migration	Merlin		0		0		0		0		0		0		0		0		0		0		0		0		0		0		0		0		0		0		0		0		0		0		0		1
	IQGAP1_LeadingE		0		0		0		0		0		0		0		0		0		1		0		0		0		1		0		0		0		0		0		0		0		0		0		0
	Horizontal_Pol		0		0		0		0		0		0		0		0		0		1		0		0		0		1		0		0		0		0		0		0		0		0		0		0
	Rac1		0		0		0		0		0		0		0		0		0		1		0		0		0		1		0		0		0		0		0		0		0		0		0		0
	PAK1		0		0		0		0		0		0		0		0		0		1		0		0		0		1		0		0		0		0		0		0		0		0		0		0
	Fast_Migration		0		0		0		0		0		0		0		0		0		1		0		0		0		1		0		0		0		0		0		0		0		0		0		0
EMT	SNAI1		0		0		0		0		0		0		0		0		0		1		0		0		0		1		0		0		0		0		0		0		0		0		0		0
	LEF1		0		0		0		0		0		0		0		0		0		1		0		0		0		1		0		0		0		0		0		0		0		0		0		0
	Twist		0		0		0		0		0		0		0		0		0		1		0		0		0		1		0		0		0		0		0		0		0		0		0		0
	SNAI2		0		0		0		0		0		0		0		0		0		1		0		0		0		1		0		0		0		0		0		0		0		0		0		0
	ZEB1		0		0		0		0		0		0		0		0		0		1		0		0		0		1		0		0		0		0		0		0		0		0		0		0
	N_bcatenin_H		0		0		0		0		0		0		0		0		0		0		0		0		0		1		0		0		0		0		0		0		0		0		0		0
	ZEB1_H		0		0		0		0		0		0		0		0		0		0		0		0		0		1		0		0		0		0		0		0		0		0		0		0
	b_catenin_TCF4		0		0		0		0		0		0		0		0		0		0		0		0		0		1		0		0		0		0		0		0		0		0		0		0
	miR_34		1		1		1		1		1		1		1		1		1		0		1		1		1		0		1		1		1		1		1		1		1		1		1		1
	miR_200		1		1		1		1		1		1		1		1		1		1		1		1		1		0		1		1		1		1		1		1		1		1		1		1
	Ecadherin_mRNA		1		1		1		1		1		1		1		1		1		1		1		1		1		0		1		1		1		1		1		1		1		1		1		1
Restriction_SW	p21		0		0		0		0		0		1		1		0		0		1		0		0		0		0		0		0		0		0		0		0		0		0		0		1
	pRB		0		0		0		0		0		1		1		0		0		1		0		0		0		1		0		0		0		0		0		0		0		0		0		1
	p27Kip1		0		0		0		0		0		1		1		0		0		1		0		0		0		1		0		0		0		0		0		0		0		0		0		1
	Myc		0		0		0		0		0		0		0		0		0		0		0		0		0		0		0		0		0		0		0		0		0		0		0		0
	CyclinD1		0		0		0		0		0		0		0		0		0		0		0		0		0		0		0		0		0		0		0		0		0		0		0		0
	E2F1		0		0		0		0		0		0		0		0		0		0		0		0		0		0		0		0		0		0		0		0		0		0		0		0
	CyclinE		0		0		0		0		0		0		0		0		0		0		0		0		0		0		0		0		0		0		0		0		0		0		0		0
Origin_Licensing	ORC		0		0		0		0		0		0		0		0		0		0		0		0		0		0		0		0		0		0		0		0		0		0		0		0
	Cdc6		0		0		0		0		0		0		0		0		0		0		0		0		0		0		0		0		0		0		0		0		0		0		0		0
	Cdt1		0		0		0		0		0		0		0		0		0		0		0		0		0		0		0		0		0		0		0		0		0		0		0		0
	Pre_RC		0		0		0		0		0		0		0		0		0		0		0		0		0		0		0		0		0		0		0		0		0		0		0		0
	geminin		0		0		0		0		0		0		0		0		0		0		0		0		0		0		0		0		0		0		0		0		0		0		0		0
Phase_SW	CyclinA_mRNA		0		0		0		0		0		0		0		0		0		0		0		0		0		0		0		0		0		0		0		0		0		0		0		0
	Emi1		1		1		1		1		1		0		0		1		1		0		1		1		1		1		1		1		1		1		1		1		1		1		1		0
	FoxM1		0		0		0		0		0		0		0		0		0		0		0		0		0		0		0		0		0		0		0		0		0		0		0		0
	Cdc25A		0		0		0		0		0		0		0		0		0		0		0		0		0		0		0		0		0		0		0		0		0		0		0		0
	CyclinA		0		0		0		0		0		0		0		0		0		0		0		0		0		0		0		0		0		0		0		0		0		0		0		0
	Wee1		0		0		0		0		0		0		0		0		0		0		0		0		0		0		0		0		0		0		0		0		0		0		0		0
	UbcH10		0		0		0		0		0		0		0		0		0		0		0		0		0		0		0		0		0		0		0		0		0		0		0		0
	CyclinB		0		0		0		0		0		0		0		0		0		0		0		0		0		0		0		0		0		0		0		0		0		0		0		0
	Cdc25B		0		0		0		0		0		0		0		0		0		0		0		0		0		0		0		0		0		0		0		0		0		0		0		0
	Plk1		0		0		0		0		0		0		0		0		0		0		0		0		0		0		0		0		0		0		0		0		0		0		0		0
	Cdc25C		0		0		0		0		0		0		0		0		0		0		0		0		0		0		0		0		0		0		0		0		0		0		0		0
	Cdk1		0		0		0		0		0		0		0		0		0		0		0		0		0		0		0		0		0		0		0		0		0		0		0		0
	pAPC		0		0		0		0		0		0		0		0		0		0		0		0		0		0		0		0		0		0		0		0		0		0		0		0
	Cdc20		0		0		0		0		0		0		0		0		0		0		0		0		0		0		0		0		0		0		0		0		0		0		0		0
	Cdh1		1		1		1		1		1		1		1		1		1		1		1		1		1		1		1		1		1		1		1		1		1		1		1		1
Cell_Cycle_Process	Replication		0		0		0		0		0		0		0		0		0		0		0		0		0		0		0		0		0		0		0		0		0		0		0		0
	ATR		0		0		0		0		0		0		0		0		0		0		0		0		0		0		0		0		0		0		0		0		0		0		0		0
	CHK1		0		0		0		0		0		0		0		0		0		0		0		0		0		0		0		0		0		0		0		0		0		0		0		0
	f4N_DNA		0		0		0		0		0		0		1		0		0		0		0		0		0		0		0		0		0		0		0		0		0		0		0		1
	U_Kinetochores		0		0		0		0		0		0		0		0		0		0		0		0		0		0		0		0		0		0		0		0		0		0		0		0
	Mad2		0		0		0		0		0		0		0		0		0		0		0		0		0		0		0		0		0		0		0		0		0		0		0		0
	A_Kinetochores		0		0		0		0		0		0		0		0		0		0		0		0		0		0		0		0		0		0		0		0		0		0		0		0
	Plk1_H		0		0		0		0		0		0		0		0		0		0		0		0		0		0		0		0		0		0		0		0		0		0		0		0
	Ect2		0		0		0		0		0		0		0		0		0		0		0		0		0		0		0		0		0		0		0		0		0		0		0		0
	Cytokinesis		0		0		0		0		0		0		0		0		0		0		0		0		0		0		0		0		0		0		0		0		0		0		0		0
TRAIL	Trail		1		0		1		1		1		0		0		1		0		0		0		0		1		0		0		1		0		0		0		0		1		1		1		0
Apoptotic_SW	DR4_5		1		0		1		1		1		0		0		1		0		0		0		0		1		0		0		1		0		0		0		0		1		1		1		0
	Casp8		1		1		1		1		1		0		0		1		1		0		1		1		1		0		1		1		1		1		1		1		1		1		1		0
	Casp2		1		1		1		1		1		0		0		1		1		0		1		1		1		0		1		1		1		1		1		1		1		1		1		0
	MCL_1		0		0		0		0		0		1		1		0		0		1		0		0		0		1		0		0		0		0		0		0		0		0		0		1
	BCLXL		0		0		0		0		0		1		1		0		0		1		0		0		0		1		0		0		0		0		0		0		0		0		0		1
	BCL2		0		0		0		0		0		1		1		0		0		1		0		0		0		1		0		0		0		0		0		0		0		0		0		1
	BAD		1		1		1		1		1		0		0		1		1		0		1		1		1		0		1		1		1		1		1		1		1		1		1		0
	BIK		1		1		1		1		1		0		0		1		1		0		1		1		1		0		1		1		1		1		1		1		1		1		1		0
	BIM		1		1		1		1		1		0		0		1		1		0		1		1		1		0		1		1		1		1		1		1		1		1		1		0
	BID		1		1		1		1		1		0		0		1		1		0		1		1		1		0		1		1		1		1		1		1		1		1		1		0
	BAK		1		1		1		1		1		0		0		1		1		0		1		1		1		0		1		1		1		1		1		1		1		1		1		0
	BAX		1		1		1		1		1		0		0		1		1		0		1		1		1		0		1		1		1		1		1		1		1		1		1		0
	Cyto_C		1		1		1		1		1		0		0		1		1		0		1		1		1		0		1		1		1		1		1		1		1		1		1		0
	SMAC		1		1		1		1		1		0		0		1		1		0		1		1		1		0		1		1		1		1		1		1		1		1		1		0
	IAPs		0		0		0		0		0		1		1		0		0		1		0		0		0		1		0		0		0		0		0		0		0		0		0		1
	Casp9		1		1		1		1		1		0		0		1		1		0		1		1		1		0		1		1		1		1		1		1		1		1		1		0
	Casp3		1		1		1		1		1		0		0		1		1		0		1		1		1		0		1		1		1		1		1		1		1		1		1		0
DNA_Fragmentation	CAD		1		1		1		1		1		0		0		1		1		0		1		1		1		0		1		1		1		1		1		1		1		1		1		0
Phenotypes			A		A		A		A		A		E		E		A		A		H		A		A		A		M-Q		A		A		A		A		A		A		A		A		A		E
