## Supplemental Tables S1-S3 (all model attractors) for "Boolean modeling of mechanosensitive Epithelial to Mesenchymal Transition and its reversal": Table_S2_Summary_of_EMT_Mechanosensing_TGFbeta_attractors.xlsx

### Sheet: S2 - Attractor summary
Table S2 - Summary of attractors found by dynmod (Table S3), complemented by attractors known from working with ReganLabBooleanSims
Solid = attractor shown on Figure 7; _x000B_Gradient = attractor matching the phenotypes on Figure 3E; Red text = non-apoptotic attractor in Trail = ON conditions; known = not found by dynmod (detected by ReganLabBooleanSims using systematic environment-change time courses)						Apoptotic	Epithelial		Hybrid E/M			Mesencnymal			TOTAL found by dynmod	Total known
							Quiescent, 2N DNA	Quiescent, 4N DNA	Quiescent, 2N DNA	Quiescent, 4N DNA	Cell Cycle	Quiescent, 2N DNA	Quiescent, 4N DNA	Cell Cycle
TOTALS						216	36	36	4	4	2	81	54	1	434	483
No TRAIL	No TGFβ	No Self-Loop	No ECM	Alone	No GF	1									1	1
					GF	1									1	1
					High GF	1									1	1
				CellDensity_Low	No GF	1									1	1
					GF	1									1	1
					High GF	1									1	1
				CellDensity_High	No GF	1									1	1
					GF	1									1	1
					High GF	1									1	1
			Soft ECM	Alone	No GF	1									1	1
					GF	1	1	1							3	3
					High GF	1	1	1							3	3
				CellDensity_Low	No GF	1						1	known		2	3
					GF	1	1	1				1	known		4	5
					High GF	1	1	1				1	known		4	5
				CellDensity_High	No GF	1						known	known		1	3
					GF	1	1	1							3	3
					High GF	1	1	1							3	3
			Stiff ECM	Alone	No GF	1									1	1
					GF	1	1	1	1	1		1	1		7	7
					High GF	1								1	2	2
				CellDensity_Low	No GF	1						1	1		3	3
					GF	1	1	1	1	1	1	1	1		8	8
					High GF	1						1	1		3	3
				CellDensity_High	No GF	1						1	known		2	3
					GF	1	1	1				1	known		4	5
					High GF	1	1	1				1	known		4	5
		Self-Loop	No ECM	Alone	No GF	1						known	known		1	3
					GF	1						known	known		1	3
					High GF	1						known	known		1	3
				CellDensity_Low	No GF	1						known	known		1	3
					GF	1						known	known		1	3
					High GF	1						known	known		1	3
				CellDensity_High	No GF	1						known	known		1	3
					GF	1									1	1
					High GF	1									1	1
			Soft ECM	Alone	No GF	1	1	1				1	known		4	5
					GF	1	1	1				1	known		4	5
					High GF	1						1	1		3	3
				CellDensity_Low	No GF	1	1	1				1	known		4	5
					GF	1	1	1				1	known		4	5
					High GF	1						1	known		2	3
				CellDensity_High	No GF	1	1	1				known	known		3	5
					GF	1	1	1							3	3
					High GF	1									1	1
			Stiff ECM	Alone	No GF	1						1	1		3	3
					GF	1	1	1	1	1		1	1		7	7
					High GF	1						1	1		3	3
				CellDensity_Low	No GF	1						1	1		3	3
					GF	1	1	1	1	1	1	1	1		8	8
					High GF	1						1	1		3	3
				CellDensity_High	No GF	1						1	known		2	3
					GF	1	1	1				1	known		4	5
					High GF	1	1	1				1	known		4	5
	TGFβ	No Self-Loop	No ECM	Alone	No GF	1						1	known		2	3
					GF	1						1	1		3	3
					High GF	1						1	1		3	3
				CellDensity_Low	No GF	1						1	known		2	3
					GF	1						1	1		3	3
					High GF	1						1	1		3	3
				CellDensity_High	No GF	1						known	known		1	3
					GF	1	1	1							3	3
					High GF	1	1	1							3	3
			Soft ECM	Alone	No GF	1						1	1		3	3
					GF	1						1	1		3	3
					High GF	1						1	1		3	3
				CellDensity_Low	No GF	1						1	1		3	3
					GF	1						1	1		3	3
					High GF	1						1	1		3	3
				CellDensity_High	No GF	1	1	1				1	known		4	5
					GF	1	1	1							3	3
					High GF	1	1	1							3	3
			Stiff ECM	Alone	No GF	1						1	1		3	3
					GF	1						1	1		3	3
					High GF	1						1	1		3	3
				CellDensity_Low	No GF	1						1	1		3	3
					GF	1						1	1		3	3
					High GF	1						1	1		3	3
				CellDensity_High	No GF	1	1	1				1	known		4	5
					GF	1	1	1				1	known		4	5
					High GF	1	1	1				1	known		4	5
		Self-Loop	No ECM	Alone	No GF	1						1	known		2	3
					GF	1						1	1		3	3
					High GF	1						1	1		3	3
				CellDensity_Low	No GF	1						1	known		2	3
					GF	1						1	1		3	3
					High GF	1						1	1		3	3
				CellDensity_High	No GF	1						known	known		1	3
					GF	1	1	1							3	3
					High GF	1	1	1							3	3
			Soft ECM	Alone	No GF	1						1	1		3	3
					GF	1						1	1		3	3
					High GF	1						1	1		3	3
				CellDensity_Low	No GF	1						1	1		3	3
					GF	1						1	1		3	3
					High GF	1						1	1		3	3
				CellDensity_High	No GF	1	1	1				1	known		4	5
					GF	1	1	1							3	3
					High GF	1	1	1							3	3
			Stiff ECM	Alone	No GF	1						1	1		3	3
					GF	1						1	1		3	3
					High GF	1						1	1		3	3
				CellDensity_Low	No GF	1						1	1		3	3
					GF	1						1	1		3	3
					High GF	1						1	1		3	3
				CellDensity_High	No GF	1	1	1				1	known		4	5
					GF	1	1	1				1	known		4	5
					High GF	1	1	1				1	known		4	5
TRAIL	No TGFβ	No Self-Loop	No ECM	Alone	No GF	1									1	1
					GF	1									1	1
					High GF	1									1	1
				CellDensity_Low	No GF	1									1	1
					GF	1									1	1
					High GF	1									1	1
				CellDensity_High	No GF	1									1	1
					GF	1									1	1
					High GF	1									1	1
			Soft ECM	Alone	No GF	1									1	1
					GF	1									1	1
					High GF	1									1	1
				CellDensity_Low	No GF	1									1	1
					GF	1									1	1
					High GF	1									1	1
				CellDensity_High	No GF	1									1	1
					GF	1									1	1
					High GF	1									1	1
			Stiff ECM	Alone	No GF	1									1	1
					GF	1									1	1
					High GF	1									1	1
				CellDensity_Low	No GF	1									1	1
					GF	1						1	1		3	3
					High GF	1									1	1
				CellDensity_High	No GF	1									1	1
					GF	1									1	1
					High GF	1									1	1
		Self-Loop	No ECM	Alone	No GF	1									1	1
					GF	1									1	1
					High GF	1									1	1
				CellDensity_Low	No GF	1									1	1
					GF	1									1	1
					High GF	1									1	1
				CellDensity_High	No GF	1									1	1
					GF	1									1	1
					High GF	1									1	1
			Soft ECM	Alone	No GF	1									1	1
					GF	1									1	1
					High GF	1									1	1
				CellDensity_Low	No GF	1									1	1
					GF	1									1	1
					High GF	1									1	1
				CellDensity_High	No GF	1									1	1
					GF	1									1	1
					High GF	1									1	1
			Stiff ECM	Alone	No GF	1						1	1		3	3
					GF	1						1	1		3	3
					High GF	1									1	1
				CellDensity_Low	No GF	1									1	1
					GF	1						1	known		2	3
					High GF	1									1	1
				CellDensity_High	No GF	1									1	1
					GF	1									1	1
					High GF	1									1	1
	TGFβ	No Self-Loop	No ECM	Alone	No GF	1									1	1
					GF	1									1	1
					High GF	1									1	1
				CellDensity_Low	No GF	1									1	1
					GF	1									1	1
					High GF	1									1	1
				CellDensity_High	No GF	1									1	1
					GF	1									1	1
					High GF	1									1	1
			Soft ECM	Alone	No GF	1									1	1
					GF	1									1	1
					High GF	1									1	1
				CellDensity_Low	No GF	1									1	1
					GF	1									1	1
					High GF	1									1	1
				CellDensity_High	No GF	1									1	1
					GF	1									1	1
					High GF	1									1	1
			Stiff ECM	Alone	No GF	1						1	1		3	3
					GF	1						1	1		3	3
					High GF	1									1	1
				CellDensity_Low	No GF	1						1	1		3	3
					GF	1						1	1		3	3
					High GF	1									1	1
				CellDensity_High	No GF	1									1	1
					GF	1									1	1
					High GF	1									1	1
		Self-Loop	No ECM	Alone	No GF	1									1	1
					GF	1									1	1
					High GF	1									1	1
				CellDensity_Low	No GF	1									1	1
					GF	1									1	1
					High GF	1									1	1
				CellDensity_High	No GF	1									1	1
					GF	1									1	1
					High GF	1									1	1
			Soft ECM	Alone	No GF	1									1	1
					GF	1									1	1
					High GF	1									1	1
				CellDensity_Low	No GF	1									1	1
					GF	1									1	1
					High GF	1									1	1
				CellDensity_High	No GF	1									1	1
					GF	1									1	1
					High GF	1									1	1
			Stiff ECM	Alone	No GF	1						1	1		3	3
					GF	1						1	1		3	3
					High GF	1									1	1
				CellDensity_Low	No GF	1						1	1		3	3
					GF	1						1	1		3	3
					High GF	1									1	1
				CellDensity_High	No GF	1									1	1
					GF	1									1	1
					High GF	1									1	1
TOTALS						216	36	36	4	4	2	81	54	1	434	483
